# Multi-omics and spatial analysis of microgravity-grown glioblastoma organoids reveals superior modeling of advanced disease after long-term spaceflight

**DOI:** 10.64898/2026.03.06.710192

**Authors:** Alice Burchett Darantiere, Maksym Zarodniuk, Shelby Giza, Jason Rexroat, Paul Kuehl, Twyman Clements, Keerthiveena Balraj, Julian Najera, Rohit Bhargava, Meenal Datta

## Abstract

Glioblastoma (GBM) is an incurable brain cancer characterized by its highly immunosuppressive tumor microenvironment and aggressive malignant features that resist treatment. To overcome limitations of Earth-based models (sedimentation and disaggregation) and leverage the unique biological effects of space (accelerated disease progression and immune dysregulation), we developed a panel of GBM-myeloid organoids for extended culture on the International Space Station. After 40 days, the spaceflight-grown organoids had more uniform and reproducible morphology compared to identical ground controls. Organoids containing GBM cells + monocytes had increased expression of chronic innate inflammation, adaptive immune activation, and tissue and vascular remodeling-associated genes. There was an increase in organization of gene expression patterns, with mesenchymal-related genes enriched in the core and inflammation-related genes enriched at the periphery, mimicking GBM tumor architecture. Secretomics confirmed the generation of more immunosuppressive organoids, with enrichment of proteins associated with more aggressive disease, including CXCL12 and LOX-1. GBM co-culture organoids thus had enhanced transcriptomic, proteomic, and architectural features when grown in microgravity that are associated with worse patient outcomes from retrospective data. Infrared laser scanning microscopy confirmed spatial chemical gradients for DNA, protein, and lipid species in both space- and terrestrially-grown organoids. In summary, we present not only a novel and superior model of glioblastoma for more relevant basic, mechanistic, and translational research, but also demonstrate methods to acquire high-quality and diverse data from organoids compatible with the unique experimental constraints of biological research in space to help establish a working model for orbital oncology.
