## Supplementary material for "Multi-omics and spatial analysis of microgravity-grown glioblastoma organoids reveals superior modeling of advanced disease after long-term spaceflight": Table S1 Organoid Conditions

### Sheet: Sheet1
Conditions
Cell type	cell #	media	Agarose-embedded?	# of Vials
U87	50	NeuroCult	n	5
U87	100	NeuroCult	n	5
U87	250	NeuroCult	n	4
U87	50	DMEM + 1% FBS	n	5
U87	100	DMEM + 1% FBS	n	5
U87	250	DMEM + 1% FBS	n	4
U87	50	DMEM + 10% FBS	n	5
U87	100	DMEM + 10% FBS	n	5
U87	250	DMEM + 10% FBS	n	4
U87	250	NeuroCult	Y	3
U87+Macrophages	250	NeuroCult	n	15
U87+Macrophages	250	DMEM + 1% FBS	n	15
U87+Macrophages	250	DMEM + 10% FBS	n	15
U87+Macrophages	250	NeuroCult	Y	3
U87 + Monoctyes	250	NeuroCult	n	15
U87 + Monoctyes	250	NeuroCult	Y	3
U87 + M1 Macropahages	250	NeuroCult + M1	n	15
U87 + M1 Macrophages	250	NeuroCult + M1	Y	3
U87 + M2 Macrophages	250	NeuroCult + M2	n	15
U87 + M2 Macrophages	250	NeuroCult + M2	Y	3
			Total:	147
