## Supplementary material for "Multi-omics and spatial analysis of microgravity-grown glioblastoma organoids reveals superior modeling of advanced disease after long-term spaceflight": Table S2 Radiation Data

### Sheet: Sheet1
Date	Instrument	Subdetector	Location	GCRDose (mGy/d)	SAADose (mGy/d)	CombinedDose (mGy/d)
2024-03-21	REM	E04-W0281	LAB1O3	0.13542	0.06589	0.20131
2024-03-22	REM	E04-W0281	LAB1O3	0.13311	0.06284	0.19595
2024-03-23	REM	E04-W0281	LAB1O3	0.13553	0.06332	0.19885
2024-03-24	REM	E04-W0281	LAB1O3	0.1335	0.06449	0.19799
2024-03-25	REM	E04-W0281	LAB1O3	0.1364	0.06227	0.19867
2024-03-26	REM	E04-W0281	LAB1O3	0.1353	0.05746	0.19276
2024-03-27	REM	E04-W0281	LAB1O3	0.13581	0.06259	0.1984
2024-03-28	REM	E04-W0281	LAB1O3	0.133	0.0644	0.1974
2024-03-29	REM	E04-W0281	LAB1O3	0.13589	0.06182	0.19771
2024-03-30	REM	E04-W0281	LAB1O3	0.13544	0.06153	0.19697
2024-03-31	REM	E04-W0281	LAB1O3	0.1378	0.06502	0.20282
2024-04-01	REM	E04-W0281	LAB1O3	0.13394	0.06603	0.19997
2024-04-02	REM	E04-W0281	LAB1O3	0.13505	0.05977	0.19482
2024-04-03	REM	E04-W0281	LAB1O3	0.13508	0.06652	0.2016
2024-04-04	REM	E04-W0281	LAB1O3	0.13759	0.06509	0.20268
2024-04-05	REM	E04-W0281	LAB1O3	0.13462	0.06824	0.20286
2024-04-06	REM	E04-W0281	LAB1O3	0.13902	0.05542	0.19444
2024-04-07	REM	E04-W0281	LAB1O3	0.14045	0.07734	0.21779
2024-04-08	REM	E04-W0281	LAB1O3	0.14087	0.04924	0.19011
2024-04-09	REM	E04-W0281	LAB1O3	0.13783	0.07644	0.21427
2024-04-10	REM	E04-W0281	LAB1O3	0.13966	0.05873	0.19839
2024-04-11	REM	E04-W0281	LAB1O3	0.13898	0.06016	0.19914
2024-04-12	REM	E04-W0281	LAB1O3	0.14068	0.05756	0.19824
2024-04-13	REM	E04-W0281	LAB1O3	0.13438	0.06784	0.20222
2024-04-14	REM	E04-W0281	LAB1O3	0.13631	0.06502	0.20133
2024-04-15	REM	E04-W0281	LAB1O3	0.13871	0.06249	0.2012
2024-04-16	REM	E04-W0281	LAB1O3	0.13677	0.06293	0.1997
2024-04-17	REM	E04-W0281	LAB1O3	0.13684	0.0572	0.19404
2024-04-18	REM	E04-W0281	LAB1O3	0.13718	0.05545	0.19263
2024-04-19	REM	E04-W0281	LAB1O3	0.13693	0.0573	0.19423
2024-04-20	REM	E04-W0281	LAB1O3	0.13861	0.05237	0.19098
2024-04-21	REM	E04-W0281	LAB1O3	0.13725	0.05208	0.18933
2024-04-22	REM	E04-W0281	LAB1O3	0.13716	0.05226	0.18942
2024-04-23	REM	E04-W0281	LAB1O3	0.13602	0.05529	0.19131
2024-04-24	REM	E04-W0281	LAB1O3	0.13571	0.05672	0.19243
2024-04-25	REM	E04-W0281	LAB1O3	0.13775	0.05977	0.19752
2024-04-26	REM	E04-W0281	LAB1O3	0.13537	0.05052	0.18589
2024-04-27	REM	E04-W0281	LAB1O3	0.13659	0.06248	0.19907
2024-04-28	REM	E04-W0281	LAB1O3	0.13739	0.05303	0.19042
2024-04-29	REM	E04-W0281	LAB1O3	0.13433	0.08238	0.21671
2024-04-30	REM	E04-W0281	LAB1O3	0.13523	0.045	0.18023
