## Supplementary material for "Multi-omics and spatial analysis of microgravity-grown glioblastoma organoids reveals superior modeling of advanced disease after long-term spaceflight": Table S3 Success Rate

### Sheet: Sheet1
Conditions					uG		KSC-GC		ND-GC
Cell type	cell #	media	Agarose-embedded?	# of Vials	% successful	# successful	% successful	# successful	% successful	# successful
U87	50	NeuroCult	n	5	0	0	0	0	0	0
U87	100	NeuroCult	n	5	0	0	0.2	1	0.6	3
U87	250	NeuroCult	n	4	0	0	1	4	1	4
U87	50	DMEM + 1% FBS	n	5	0	0	0.2	1	0	0
U87	100	DMEM + 1% FBS	n	5	0.2	1	0	0	0	0
U87	250	DMEM + 1% FBS	n	4	0.5	2	0	0	0.25	1
U87	50	DMEM + 10% FBS	n	5	0	0	0	0	0	0
U87	100	DMEM + 10% FBS	n	5	0	0	0	0	0	0
U87	250	DMEM + 10% FBS	n	4	0	0	0	0	0	0
U87	250	NeuroCult	Y	3	1	3	0.666667	2	0.666667	2
U87+Macrophages	250	NeuroCult	n	15	0	0	0.4	6	0.533333	8
U87+Macrophages	250	DMEM + 1% FBS	n	15	0	0	0	0	0	0
U87+Macrophages	250	DMEM + 10% FBS	n	15	0	0	0	0	0	0
U87+Macrophages	250	NeuroCult	Y	3	0.666667	2	1	3	1	3
U87 + Monoctyes	250	NeuroCult	n	15	0.133333	2	0.266667	4	0.2	3
U87 + Monoctyes	250	NeuroCult	Y	3	1	3	1	3	0.666667	2
U87 + M1 Macropahages	250	NeuroCult + M1	n	15	0	0	0	0	0.2	3
U87 + M1 Macrophages	250	NeuroCult + M1	Y	3	0	0	0.333333	1	0.333333	1
U87 + M2 Macrophages	250	NeuroCult + M2	n	15	0.0666667	1	0.133333	2	0.2	3
U87 + M2 Macrophages	250	NeuroCult + M2	Y	3	1	3	0.666667	2	0.666667	2
			Total:	147
