## Supplementary material for "Multi-omics and spatial analysis of microgravity-grown glioblastoma organoids reveals superior modeling of advanced disease after long-term spaceflight": Table S5 GEP Signature Genes

### Sheet: Table S5 (GEP signature genes)
	GEP 1	GEP 2	GEP 3	GEP 4
0	BAG3	LOXL2	TFPI2	LENG8
1	SLC3A2	ECE1	IL1B	OGT
2	HSPA6	PDGFRB	VGF	BTAF1
3	HSPD1	HTRA1	SERPINE1	PCID2
4	ATF4	MMP14	NT5E	MLPH
5	HSPA9	NOTCH3	LIF	GSDMB
6	MSC	LOXL1	PTGS2	STRIP2
7	SQSTM1	CD82	CSF3	DIP2A
8	HSPB8	WNT5A	PLAUR	MAPK8IP3
9	SH3BGR	TFPI	VEGFA	SF3B1
10	DNAJA1	ANXA2	IRF2BPL	DDX39B
11	TRIB3	LOX	PCSK1	HNRNPH1
12	TXNRD1	TNC	SEMA7A	KAT2A
13	RNF187	BAALC	DUSP6	PABPC1L
14	TCP1	SNAI2	EREG	CRYZL1
15	PTGES3	LRRC15	LTBP1	UQCC1
16	NMB	LDHA	PEG10	CTTN
17	IRS2	THBS1	FGF7	RBM15
18	DDIT3	CMKLR1	HGF	IDUA
19	ANXA5	SCG2	NUMB	HMGA2
20	RMND5A	S1PR3	TNFSF15	CCDC136
21	ATF3	PLAU	TCIM	COL5A1
22	GFPT1	CD44	GREM2	YJEFN3
23	GADD45A	ITGA3	IL1RN	DNM1
24	XBP1	FADS2	RASSF8	PMM2
25	GHITM	MAN1B1	MXRA7	HSF4
26	NORAD	PTGFRN	SERPINB2	PI4KA
27	CCT6A	CAVIN3	BCR	MOV10
28	HSPA4	EPDR1	HPCAL1	PRRT2
29	ADAMTS5	RHOC	STX1A	STAT2
30	HSPA8	ITGA5	ATP2B1	ASXL1
31	SEC13	SRPX	CADM4	NXF1
32	LRRC59	MLPH	PID1	SUGP2
33	PPP2CA	ANGPTL2	IVNS1ABP	NOTCH2NLA
34	CACYBP	CYP1B1	PTGES	MEG3
35	MAP1LC3B	TMEM119	SMTN	PDXDC1
36	SESN2	TGM2	CCND1	STX1A
37	PPIF	IL11	ACSL4	PRPF31
38	ADAMTS1	DKK3	CCT5	PVT1
39	SHMT2	PAPPA	RBPJ	DDB2
40	GOT1	SDC2	APP	PLXDC1
41	GOLPH3	TGFB3	ADAM8	TOP3B
42	TSLP	PLP2	MCTP2	GABBR1
43	ING1	SMPD1	PDGFRA	NSUN5
44	SOD1	C1QTNF1	ITGA3	NLRP1
45	PMAIP1	LAMB3	SPRY2	CDK10
46	BEX2	MYH9	HMGA2	IKBKB
47	BCCIP	EEF1G	PTX3	TPCN1
48	CKS2	SQLE	HBEGF	CCDC14
49	LONP1	HCN2	GABRQ	TYK2
50	FGF2	FASN	CTSL	PHF8
51	UGDH	AKR1B1	EPHA7	COL7A1
52	RAB7A	CCDC80	FGF2	PLA2G6
53	PEA15	AP2M1	EDIL3	CPSF6
54	DPM1	EBP	UCHL1	SRSF1
55	GPBP1	COL7A1	TNFRSF10D	CLK2
56	DUSP5	SLC2A3	KCNN4	IGF2BP2
57	UBE2D3	ERFE	EMP1	GLS
58	RIPK2	NT5DC2	POU2F2	PNPLA3
59	SLC7A5	STC2	FOSL1	ATG2A
60	LRIF1	FSTL1	CA9	DDX51
61	CDR2L	COL5A1	CDH13	NEURL4
62	YY1	TIMP2	CCL20	GCN1
63	ALKBH5	TBX2	VEGFC	PCNX3
64	EIF4EBP1	TSPAN9	SDC4	RGPD6
65	SLFN5	GAS6	PDE4B	PLCG1
66	PITHD1	FDFT1	IL11	MST1
67	EIF1B	FMOD	NPC1	GIGYF1
68	GDF15	CD59	TNXB	CCDC57
69	ABL2	OLFM2	HAS2	HDAC10
70	ALYREF	CSF1	PTPN22	DZIP1L
71	XIAP	NBL1	BDKRB1	EFHC1
72	TKT	DMKN	TNFRSF21	ZMIZ2
73	CCT7	P4HA1	USP11	TRIM66
74	IFRD1	SOD3	CD7	ZCCHC8
75	EEF1G	PLEKHO1	PLA2G4A	IFRD1
76	CDKN1A	SERPINH1	IRGQ	ABCB6
77	CASP3	HSD11B1	TMEM200A	TSC2
78	CCT5	IGSF8	TWSG1	CCDC9
79	IDH1	PDPN	IL6	DOT1L
80	NOLC1	L1CAM	HMGA1	GUSB
81	CYLD	TIMP4	BCL11B	DHX34
82	PELO	LDLR	TPBG	CSNK1E
83	NUCB2	PLXDC1	IL24	CTBP1
84	CTH	MAP4K4	DNAJB5	LUC7L
85	CYCS	LGR4	GJA1	ANKZF1
86	RAB5A	SCPEP1	ETV1	USP36
87	SERPINH1	TNFRSF11B	CEP170	TRRAP
88	SERPINB7	SEPTIN9	INHBA	CUL4A
89	DNAJB2	ANK1	ICAM5	TAF1
90	DNAJB4	CYBA	EGFR	FHAD1
91	IPO7	P4HB	NR4A1	MC1R
92	SMAD4	DHCR24	SCG5	IL11RA
93	WASL	NQO1	ERRFI1	HGS
94	WBP2	RASD1	PLEC	SFSWAP
95	MMADHC	MFGE8	ESM1	C1QTNF6
96	PLEKHM2	MME	MAP3K20	TRIM25
97	RTCB	ACLY	BCL2A1	EZH2
98	SMARCA5	SPECC1	ENPP2	TOMM40
99	PPID	YWHAQ	B4GAT1	MAPK12
